# Genome-wide identification of metabolic and regulatory determinants of intracellular growth in *Brucella neotomae*

**DOI:** 10.64898/2026.04.05.716554

**Authors:** Yoon-Suk Kang, James E. Kirby

**Author notes:** Corresponding author: James E Kirby.

## Abstract

We used transposon sequencing (Tn-seq) to define genetic requirements for intracellular survival of *Brucella neotomae*, a rodent-associated species. A near-saturating mutant library was subjected to selection during infection of J774A.1 macrophages, identifying 54 genes required for intracellular fitness. These included core components of the VirB type IV secretion system, multiple regulatory factors, an aquaporin gene with a strong fitness defect, and a set of metabolic genes involved in amino acid biosynthesis. Targeted mutagenesis revealed that methionine and histidine biosynthesis are indispensable for intracellular growth, whereas tryptophan biosynthesis was required for full intracellular fitness, with mutants exhibiting significant but incomplete attenuation. Notably, these auxotrophs grew normally in minimal medium under axenic conditions, indicating that their requirement is specific to the intracellular environment. Amino acid supplementation rescued intracellular growth in a concentration- and time-dependent manner, consistent with increased metabolic demand during intracellular replication. Disruption of the aquaporin gene similarly impaired intracellular survival, suggesting a role for water homeostasis during adaptation to the macrophage vacuolar environment. Beyond metabolic and osmotic adaptation, we identify OmpR1 as an upstream regulator of *B. neotomae* virulence. Biochemical, genetic, and transcriptional analyses establish a hierarchical regulatory cascade in which OmpR1 activates the BvrR/BvrS system, which in turn controls VjbR and downstream VirB expression. Under the conditions examined, OmpR1 is required for activation of this cascade. Consistent with this, OmpR1 loss is not rescued by VjbR and requires BvrR activity for restoration of intracellular growth. Phylogenetic analysis places OmpR1 in a distinct lineage relative to other well-characterized *Brucella* transcriptional regulators, suggesting that this regulatory pathway has been underappreciated across the genus. Together, these findings reveal that intracellular fitness in *Brucella* depends on metabolic capacity, osmotic homeostasis, and a hierarchical regulatory cascade centered on OmpR1.

**Author Summary:** *Brucella* species are bacteria that survive and replicate inside immune cells called macrophages, where they cause persistent infection. To live within these cells, the bacteria must carefully balance their metabolism with the expression of genes required for virulence. We used a genome-wide genetic approach to determine which genes are specifically required for intracellular survival of *Brucella neotomae*, a rodent-associated species. We found that several amino acid biosynthesis pathways, including those required to produce methionine and histidine, are essential for replication inside macrophages but are not required during growth in laboratory media. This indicates that the intracellular environment imposes nutrient limitations not apparent in culture. We also discovered that a gene encoding an aquaporin, which regulates water movement across the bacterial membrane, is critical for intracellular survival, highlighting the importance of maintaining water balance within the host cell vacuole. In addition, we identify OmpR1 as an upstream regulator that controls a hierarchical virulence cascade required for intracellular growth. Our findings show that successful infection depends on metabolic capacity, virulence regulation and water homeostasis, and provide new insight into how *Brucella* adapts to its host environment.
