## Supplementary material for "Genome-wide identification of metabolic and regulatory determinants of intracellular growth in *Brucella neotomae*": S4_Data_Raw_Figure_Data

### Sheet: README
S5 Data. Raw numerical data underlying Figures 3–6 and Supplemental Figures S5–S7. Each worksheet corresponds to the indicated figure. Raw replicate values used to generate graphs are provided.

### Sheet: Fig. 3
Figure: Fig. 3A
Description: Intracellular CFU of WT and amino acid biosynthesis mutants in J774A.1 macrophages at 48 h post-infection.
Units: Colony-forming units (CFU)
Replicates: 3 independent biological replicates
WT	ΔvirB4	ΔmetH	ΔhisG	ΔtrpD
220000000000	41000000	31000000	7500000	7700000000
90000000000	18000000	44000000	29000000	630000000
330000000000	10000000	58000000	4800000	7200000000
Figure: Fig. 3B
Description: Intracellular CFU of WT, deletion mutants, and complemented strains at 48 h post-infection.
Units: Colony-forming units (CFU)
Replicates: 3 independent biological replicates
WT	ΔvirB4	ΔtrpD	ΔtrpD+trpD	ΔmetH	ΔmetH+metH	ΔhisG	ΔhisG+HisG
53000000000	1800000	8400000000	160000000000	3500000	370000000000	800000	4100000000000
3800000000000	2900000	13000000000	640000000000	2900000	24000000000	11000000	840000000000
6400000000000	3300000	7800000000	910000000000	1100000	1100000000000	5500000	270000000000
Figure: Fig. 3C
Description: Intracellular CFU of amino acid biosynthesis mutants following supplementation at indicated concentrations.
Units: Colony-forming units (CFU)
Replicates: 3 independent biological replicates
WT	ΔvirB4	ΔtrpD	ΔtrpD, Trp 10	ΔtrpD, Trp 50	ΔtrpD, Trp 100	ΔmetH	ΔmetH, Met 10	ΔmetH, Met 50	ΔmetH, Met 100	ΔhisG	ΔhisG, His 10	ΔhisG, His 50	ΔhisG, His 100
2600000000000	1500000	26000000000	78000000000	2000000000000	810000000000	6300000	2500000	6200000000	670000000000	1500000	3500000	870000000000	2200000000000
830000000000	2600000	5400000000	9400000000	2500000000000	1400000000000	4500000	4300000	32000000000	2500000000000	3500000	7100000	35000000000	900000000000
1900000000000	3300000	3400000000	10000000000	3400000000000	950000000000	1400000	12000000	56000000000	880000000000	4100000	11000000	170000000000	4000000000000
Figure: Fig. 3D
Description: Time-course of intracellular growth monitored by luminescence following macrophage infection.
Units: Relative luminescence units (RLU)
Replicates: 3 independent biological replicates
Time (h)	Bn WT			ΔvirB4			ΔmetH			ΔmetH (10)			ΔmetH (50)			ΔmetH (100)			ΔhisG			ΔhisG (10)			ΔhisG (50)			ΔhisG (100)
0:00:00	162	174	142	93	119	99	263	275	283	251	272	293	228	250	219	238	265	255	156	189	165	142	139	183	159	157	149	164	153	181
6:00:00	1240	1228	1189	513	580	568	841	818	761	929	878	821	1248	1196	1103	1397	1355	1362	519	490	475	440	488	448	516	519	566	1015	962	943
24:00:00	10864	9012	9815	696	552	596	663	676	647	1357	1116	1096	4936	4035	3909	8000	7198	6812	415	419	409	575	600	599	3149	2874	3232	9072	7648	7400
48:00:00	47521	58807	65419	649	677	586	639	574	568	1305	972	1017	14017	13686	13286	55872	45330	58356	347	338	296	863	731	770	8103	8017	9472	65500	54737	74642
Figure: Fig. 3E
Description: Relative mRNA expression of indicated genes during intracellular infection measured by qRT-PCR.
Units: Fold change (ΔΔCt relative to WT 0 h baseline)
Replicates: 2 independent biological experiments
Time (h)	WT_metH		ΔvirB4_metH		WT_hisD		ΔvirB4_hisD		WT_virB4		ΔvirB4_virB4		ΔmetH_virB4		ΔhisD_virB4
0:00:00	1	1	1.27172	1.11658	1	1	1.27172	1.11658	1	1	0.041	0.51798	1.82508	0.82093	0.98349	0.93518
2:00:00	0.95424	1.24587	1.02485	1.25487	1.05647	1.33258	1.25478	1.02354	10.5413	8.25624	0.13257	0.21489	6.25478	9.25487	7.20147	8.65874
4:00:00	5.00763	7.3105	2.8902	3.12015	6.11556	4.14067	2.48157	2.88539	23.1867	25.8911	0.1437	0.2267	18.1355	15.1706	18.2292	22.166
6:00:00	15.8895	13.0844	2.25684	2.66517	12.2578	10.5625	1.95235	2.00254	19.2565	14.2059	0.21458	0.33478	4.20158	3.99584	5.25984	7.25684
10:00:00	17.3341	22.5886	1.52014	1.33478	22.0155	21.2548	1.63254	1.55214	8.33205	8.95478	0.27458	0.18567	1.25478	2.03147	2.04158	1.99541
24:00:00	13.3	17.1942	1.1828	1.2266	25.6026	15.8842	1.16058	0.99538	2.63385	3.6891	0.2894	0.34118	1.17548	0.81053	0.91315	1.19587

### Sheet: Fig. 4
igure: Fig. 4A
Description: Intracellular growth of WT, ΔvirB4, Δrsh, and complemented Δrsh strains monitored by luminescence.
Units: Relative luminescence units (RLU)
Replicates: 3 independent biological experiments
Time (h)	WT			ΔvirB4			Δrsh			Δrsh_comp
0:00:00	199	217	182	98	125	122	193	154	161	155	167	184
4:00:00	1629	1610	1556	1124	1129	1115	1706	1479	1638	1457	1662	1754
24:00:00	13293	10598	10032	2730	2257	2274	1469	1381	1452	8802	11024	10687
48:00:00	65901	52176	50320	2453	1360	2021	942	807	807	60358	42578	46305
Figure: Fig. 4B
Description: Relative mRNA expression of rsh and virB4 during intracellular infection measured by qRT-PCR.
Units: Fold change (ΔΔCt relative to WT 0 h baseline)
Replicates: 2 independent biological replicates
Time (h)	WT_rsh		ΔvirB4_rsh		WT_virB4		ΔvirB4_virB4		Δrsh_virB4
0:00:00	1	1	0.80819	1.1721	1	1	0.26617	0.50214	0.62354	0.54287
4:00:00	16.8123	21.6553	12.0111	6.38087	28.31	16.4308	0.69421	0.13587	1.12414	0.63524
24:00:00	7.31456	5.5004	1.87689	1.57656	1.719	3.48234	0.35147	0.26547	1.03584	1.10354
Figure: Fig. 4C
Description: Intracellular growth of the Δrsh mutant with amino acid supplementation monitored by luminescence.
Units: Relative luminescence units (RLU)
Replicates: 4 independent biological experiments
Time (h)	WT				Δrsh				Δrsh+Met100				Δrsh+His100				Δrsh+Trp100				Δrsh+Arg100				Δrsh+Orn100				Δrsh+AA Mix 2 mM
0:00:00	97	80	96	91	81	138	113	133	111	120	104	114	101	112	100	101	99	109	90	99	80	102	109	112	105	114	89	109	104	110	97	90
4:00:00	431	430	453	481	396	375	383	384	399	427	391	353	403	320	396	370	315	407	367	452	459	430	441	357	399	419	443	378	416	425	479	450
24:00:00	3865	5044	4780	5982	351	446	441	374	391	409	385	414	401	420	436	374	401	397	392	371	2757	1999	2327	1997	479	418	475	406	3074	2191	2455	3616
48:00:00	67960	50457	54128	68282	432	434	445	436	389	401	464	486	453	412	420	479	482	408	445	404	1895	1285	1614	1454	438	424	408	483	1989	1427	1679	1193
Figure: Fig. 4D
Description: Intracellular CFU of Δrsh mutant with amino acid supplementation.
Units: Colony-forming units (CFU)
Replicates: 2 independent biological experiments
Time (h)	WT			ΔvirB4			Δrsh			Δrsh+Arg
0:00:00	300000	500000		300000	400000		300000	500000		400000	600000
4:00:00	400000	1200000		200000	700000		500000	1100000		700000	1100000
24:00:00	5000000	300000000		2100000	1000000		2000000	3200000		140000000	70000000
48:00:00	70000000000	32000000000		2000000	3000000		2300000	1600000		20000000	40000000

### Sheet: Fig. 5
Figure: Fig. 5A
Description: Intracellular CFU of regulatory gene deletion mutants in J774A.1 macrophages at 48 h post-infection.
Units: Colony-forming units (CFU)
Replicates: 3 independent biological replicates
WT	ΔvirB4	ΔdeoR/glpR	ΔvjbR	ΔompR1	ΔrpoN
340000000000	900000	3500000	1800000	2000000	50000000000
85000000000	2100000	4500000	3100000	3000000	82000000000
170000000000	1900000	1700000	2200000	1500000	73000000000
Figure: Fig. 5G
Description: NanoLuc reporter activity from virB1 and bvrR promoters in response to arabinose-induced VjbR expression.
Units: Relative luminescence units (RLU)
Replicates: 3 independent experiments
Promoter	0			0.01			0.02			0.05			0.1			0.2
PvirB1	146268	101354	114203	120458	133584	102478	131472	110347	127458	340346	402147	510235	795049	802514	811465	777211	852347	902514
PbvrR	146518	119563	118563	102547	163541	125478	114554	135624	123547	103587	126358	135789	142305	138405	146287	172536	105874	163947

### Sheet: Fig. 6
Figure: Fig. 6A
Description: Intracellular CFU of WT and regulatory mutants with complementation at 48 h post-infection.
Units: Colony-forming units (CFU)
Replicates: 3 independent experiments
WT	ΔompR1	ΔompR1+ompR1	ΔompR1+bvrR	ΔompR1+vjbR	ΔbvrR+ompR1	ΔbvrR+bvrR	ΔbvrR+vjbR	ΔvjbR+ompR1	ΔvjbR+bvrR	ΔvjbR+vjbR
80000000000	30000000	50000000000	60000000000	70000000	9000000	70000000000	30000000	8000000	50000000	8000000000
100000000000	20000000	300000000000	400000000000	80000000	20000000	20000000000	10000000	10000000	44000000	10000000000
60000000000	10000000	10000000000	30000000000	40000000	60000000	80000000000	90000000	30000000	28000000	30000000000
Figure: Fig. 6B
Description: Relative mRNA expression of virB4, ompR1, bvrR, and vjbR at 4 h post-infection measured by qRT-PCR.
Units: Fold change (ΔΔCt relative to WT 0 h baseline)
Replicates: 3 independent experiments
WT_virB4	WT_ompR1	WT_bvrR	WT_vjbR	ΔompR1_virB4	ΔompR1_bvrR	ΔompR1_vjbR	ΔbvrR_virB4	ΔbvrR_ompR1	ΔbvrR_vjbR	ΔvjbR_virB4	ΔvjbR_ompR1	ΔvjbR_bvrR
22.4901	18.3309	21.0928	24.0182	2.11023	1.98723	2.99547	1.00548	15.6689	0.86547	1.01283	16.4231	12.0385
25.8261	17.4908	15.9043	17.3119	2.52129	2.22191	1.23547	1.22547	17.0326	1.03589	1.88732	19.0002	18.2575
18.2203	21.0255	20.3547	18.0236	1.02541	1.00238	1.13584	1.35847	14.3275	1.11457	1.22368	16.2416	16.6655

### Sheet: Fig. S5
Figure: Fig. S5
Description: Intracellular luminescence of WT, ΔhisG, and ΔhisD strains during macrophage infection.
Units: Relative luminescence units (RLU)
Replicates: 4 independent biological experiments
Time (h)	WT				ΔhisG				ΔhisD
0:00:00	229	226	236	224	185	184	173	284	237	189	225	207
4:00:00	1089	1218	1161	1219	700	724	640	689	1053	975	962	1016
24:00:00	12771	12302	12043	14717	1179	1282	1047	1072	1140	1443	1336	1197
48:00:00	60329	53311	51938	67496	1114	1088	1076	1262	1431	1143	1062	1462

### Sheet: Fig. S6
Figure: Fig. S6
Description: Growth of WT and mutant strains in M9 minimal medium.
Units: Optical density at 600 nm (OD600)
Replicates: 4 independent biological experiments
	WT				ΔvirB4				ΔmetH				ΔhisG				Δrsh
0:00:00	0.1109	0.0827	0.0963	0.0936	0.0915	0.0723	0.0846	0.0861	0.0755	0.0887	0.1059	0.108	0.093	0.0872	0.0911	0.0887	0.0917	0.0889	0.0912	0.0892
2:00:00	0.1022	0.0783	0.1074	0.0852	0.0884	0.0882	0.1064	0.0967	0.0751	0.1236	0.1554	0.1351	0.0906	0.1091	0.1212	0.0992	0.0877	0.0838	0.0913	0.0881
5:00:00	0.0984	0.0735	0.1147	0.0983	0.0916	0.0978	0.1395	0.1124	0.0787	0.1384	0.2126	0.1822	0.0941	0.1265	0.1685	0.115	0.0817	0.0812	0.0844	0.0926
24:00:00	0.2929	0.1373	0.1834	0.2445	0.2263	0.0908	0.1312	0.2058	0.1229	0.3003	0.3977	0.3245	0.1039	0.1735	0.2382	0.1312	0.26	0.1132	0.1144	0.1145
48:00:00	0.4596	0.3936	0.5095	0.3338	0.4399	0.3766	0.4283	0.3855	0.473	0.5726	0.6524	0.5909	0.3347	0.4804	0.5306	0.3619	0.2882	0.3567	0.3898	0.3321

### Sheet: Fig. S7
Figure: Fig. S7A
Description: Intracellular replication of WT, ΔvirB4, ΔaqpZ, and complemented ΔaqpZ strains in J774A.1 macrophages at 48 h post-infection.
Units: Colony-forming units (CFU)
Replicates: 3 independent biological experiments
WT	ΔvirB4	ΔaqpZ	ΔaqpZ+aqpZ
8000000000	5000000	60000000	12000000000
13000000000	8000000	60000000	15000000000
38000000000	10000000	70000000	7400000000
Figure: Fig. S7B
Description: Axenic growth of WT and ΔaqpZ strains in TSB supplemented with increasing NaCl concentrations, assessed at 48 h.
Units: Colony-forming units (CFU)
Replicates: 3 independent biological experiments
NaCl (%)	WT			ΔaqpZ
0.5%	32000000000	22000000000	44000000000	50000000000	38000000000	44000000000
1.0%	18000000000	14000000000	32000000000	34000000000	20000000000	18000000000
2.0%	130000000	720000000	65000000	600000	160000	930000
3.0%	600000	800000	1000000	100000	400000	600000
Figure: Fig. S7C
Description: Axenic growth of WT and ΔaqpZ strains in M9 minimal medium supplemented with increasing NaCl concentrations, assessed at 48 h.
Units: Colony-forming units (CFU)
Replicates: 3 independent biological experiments
NaCl (%)	WT			ΔaqpZ
0.5%	23000000000	40000000000	38000000000	17000000000	27000000000	32000000000
1.0%	880000000	1700000000	730000000	570000	3100000	1300000
2.0%	13000000	28000000	870000	300000	800000	100000
3.0%	400000	210000	280000	300000	700000	200000

### Sheet: Fig. S11
Figure: Fig. S11A
Description: Growth of conditional bvrR mutant in M9 minimal medium with glycerol at increasing arabinose concentrations
Units: Colony-forming units (CFU)
Replicates: 3 independent biological replicates
Arabinose %	0	0.0002	0.001	0.005	0.01	0.02	0.05	0.1	0.2
Bio1	100000	200000	140000	600000	7000000	75000000	300000000	400000000	500000000
Bio2	200000	200000	120000	400000	900000	20000000	600000000	200000000	300000000
Bio3	200000	300000	300000	500000	3000000	50000000	140000000	200000000	200000000
Figure: Fig. S11B
Description: Intracellular CFU of conditional bvrR mutant in J774A.1 macrophages at 48 h post-infection under varying arabinose concentrations
Units: Colony-forming units (CFU)
Replicates: 3 independent biological replicates
Arabinose %	0	0.005	0.01	0.02	0.05	0.1	0.2
Bio1	20000000	20000000	20000000	20000000	50000000	300000000	10000000000
Bio2	10000000	30000000	20000000	20000000	30000000	400000000	30000000000
Bio3	20000000	20000000	25000000	15000000	60000000	300000000	9000000000
